# Multicomponent nature underlies the extraordinary mechanical properties of spider dragline silk

**DOI:** 10.1101/2021.04.22.441049

**Authors:** Nobuaki Kono, Hiroyuki Nakamura, Masaru Mori, Yuki Yoshida, Rintaro Ohtoshi, Ali D Malay, Daniel A Pedrazzoli Moran, Masaru Tomita, Keiji Numata, Kazuharu Arakawa

## Abstract

Dragline silk of golden orb-weaver spiders (Nephilinae) is noted for its unsurpassed toughness, combining extraordinary extensibility and tensile strength, suggesting industrial application as a sustainable biopolymer material. To pinpoint the molecular composition of dragline silk and the roles of its constituents in achieving its mechanical properties, we report a multiomics approach combining high-quality genome sequencing and assembly, silk gland transcriptomics, and dragline silk proteomics of four Nephilinae spiders. We observed the consistent presence of the MaSp3B spidroin unique to this subfamily, as well as several non-spidroin SpiCE proteins. Artificial synthesis and combination of these components in vitro showed that the multicomponent nature of dragline silk, including MaSp3B and SpiCE, along with MaSp1 and MaSp2, is essential to realize the mechanical properties of spider dragline silk.
