## Supplementary material for "Multicomponent nature underlies the extraordinary mechanical properties of spider dragline silk": Table S1

### Sheet: table S1
		Trichonephila clavata	Trichonephila clavipes	Trichonephila inaurata madagascariensis	Nephila pilipes
Estimated genome size (Gbp)
	Based on k-mer distribution	2.46	2.72	2.32	2.12
Coverage
	gDNA: NextSeq 500 (Illumina)	43.1255	60.5135	65.7644	64.1337
	gDNA: GridION (Oxford nanopore technologies)	4.48462	15.1385	10.4852	4.00032
	gDNA: PacBio (Pacific Biosciences)	30.4122	-	-	-
	cDNA: NextSeq500 (Illumina)	31.9237	3.59474	3.14016	43.8305
	mRNA: GridION (Oxford nanopore technologies)	0.328399	0.250465	-	0.146834
	Total coverage	110.275	79.4973	79.3897	112.111
